# Distinguishing between recent balancing selection and incomplete sweep using deep neural networks

**DOI:** 10.1101/2020.07.31.230706

**Authors:** Ulas Isildak, Alessandro Stella, Matteo Fumagalli

## Abstract

Balancing selection is an important adaptive mechanism underpinning a wide range of phenotypes. Despite its relevance, the detection of recent balancing selection from genomic data is challenging as its signatures are qualitatively similar to those left by ongoing positive selection. In this study we developed and implemented two deep neural networks and tested their performance to predict loci under recent selection, either due to balancing selection or incomplete sweep, from population genomic data. Specifically, we generated forward-in-time simulations to train and test an artificial neural network (ANN) and a convolutional neural network (CNN). ANN received as input multiple summary statistics calculated on the locus of interest, while CNN was applied directly on the matrix of haplotypes. We found that both architectures have high accuracy to identify loci under recent selection. CNN generally outperformed ANN to distinguish between signals of balancing selection and incomplete sweep and was less affected by incorrect training data. We deployed both trained networks on neutral genomic regions in European populations and demonstrated a lower false positive rate for CNN than ANN. We finally deployed CNN within the *MEFV* gene region and identified several common variants predicted to be under incomplete sweep in a European population. Notably, two of these variants are functional changes and could modulate susceptibility to Familial Mediterranean Fever, possibly as a consequence of past adaptation to pathogens. In conclusion, deep neural networks were able to characterise signals of selection on intermediate-frequency variants, an analysis currently inaccessible by commonly used strategies.
