## Supplementary Tables for "Distinguishing between recent balancing selection and incomplete sweep using deep neural networks"

### Sheet: Table S1
Table S1. Parameters used in the demographic model to simulate genomic data from Table 2 in Jouganous et al. 2017. Parameters are defined in Gravel et al. 2011.
Parameter	Value
NA	11273
NAF	23721
NB	3104
NEU0	2271
NAS0	924
rEU (%)	196
rAS (%)	309
mAF-B (x10-5)	15.8
mAF-EU (x10-5)	1.10
mAF-AS (x10-5)	0.48
mEU-AS (x10-5)	4.19
TStart (kya)	602
TAF (kya)	312
TB(kya)	125
TEU-AS (kya)	42.3
Mutation rate	1.44e-8
Recombination rate	Normal(m=1e-8, sd=1e-9)
Generation time	29
Sequence length	50000

### Sheet: Table S2
Table S2. Parameters to simulate intermediate frequency alleles under different tested scenarios of selection. For each case, we report the used values of time of onset, selection coefficient, dominance and coefficient and parameters for relative fitness (A and B, as fitness = A - B x frequency).
Selection scenario	Time of selection onset (thousand years ago)	Selection coeff (s)	Dominance coeff (h)	A	B
Incomplete sweep	20	0.019	0.5	-	-
Incomplete sweep	21	0.018	0.5	-	-
Incomplete sweep	22	0.017	0.5	-	-
Incomplete sweep	23	0.016	0.5	-	-
Incomplete sweep	24	0.016	0.5	-	-
Incomplete sweep	25	0.015	0.5	-	-
Incomplete sweep	26	0.014	0.5	-	-
Incomplete sweep	27	0.014	0.5	-	-
Incomplete sweep	28	0.013	0.5	-	-
Incomplete sweep	29	0.012	0.5	-	-
Incomplete sweep	30	0.011	0.5	-	-
Incomplete sweep	31	0.011	0.5	-	-
Incomplete sweep	32	0.010	0.5	-	-
Incomplete sweep	33	0.0098	0.5	-	-
Incomplete sweep	34	0.0085	0.5	-	-
Incomplete sweep	35	0.0077	0.5	-	-
Incomplete sweep	36	0.0075	0.5	-	-
Incomplete sweep	37	0.0073	0.5	-	-
Incomplete sweep	38	0.0070	0.5	-	-
Incomplete sweep	39	0.0067	0.5	-	-
Incomplete sweep	40	0.0064	0.5	-	-
Overdominance	20	0.001	20	-	-
Overdominance	21	0.001	19	-	-
Overdominance	22	0.001	18	-	-
Overdominance	23	0.001	17	-	-
Overdominance	24	0.001	16	-	-
Overdominance	25	0.001	14	-	-
Overdominance	26	0.001	14	-	-
Overdominance	27	0.001	13	-	-
Overdominance	28	0.001	12	-	-
Overdominance	29	0.001	11	-	-
Overdominance	30	0.001	10	-	-
Overdominance	31	0.001	10	-	-
Overdominance	32	0.001	9.5	-	-
Overdominance	33	0.001	9	-	-
Overdominance	34	0.001	8.5	-	-
Overdominance	35	0.001	8	-	-
Overdominance	36	0.001	7.5	-	-
Overdominance	37	0.001	7	-	-
Overdominance	38	0.001	6.5	-	-
Overdominance	39	0.001	6	-	-
Overdominance	40	0.001	6	-	-
Negative freq-dependent	20	0	0.5	1030	0.060
Negative freq-dependent	21	0	0.5	1029	0.058
Negative freq-dependent	22	0	0.5	1028	0.056
Negative freq-dependent	23	0	0.5	1027	0.054
Negative freq-dependent	24	0	0.5	1026	0.052
Negative freq-dependent	25	0	0.5	1025	0.050
Negative freq-dependent	26	0	0.5	1024	0.048
Negative freq-dependent	27	0	0.5	1023	0.046
Negative freq-dependent	28	0	0.5	1022	0.044
Negative freq-dependent	29	0	0.5	1021	0.042
Negative freq-dependent	30	0	0.5	1020	0.040
Negative freq-dependent	31	0	0.5	1019	0.038
Negative freq-dependent	32	0	0.5	1018	0.036
Negative freq-dependent	33	0	0.5	1017	0.034
Negative freq-dependent	34	0	0.5	1016	0.032
Negative freq-dependent	35	0	0.5	1015	0.030
Negative freq-dependent	36	0	0.5	1014	0.028
Negative freq-dependent	37	0	0.5	1013	0.026
Negative freq-dependent	38	0	0.5	1012	0.024
Negative freq-dependent	39	0	0.5	1011	0.022
Negative freq-dependent	40	0	0.5	1010	0.020

### Sheet: Table S3
Table S3. Summary statistics calculated as input to the ANN. Each statistic is calculated on two regions surrounding the target variant.
Name	Label for region 1	Label for region 2	Citation
D*	Dstar1	Dstar2	Fu and Li’s D* (Fu and Li 1993)
Fay and Wu’s H	faywuH1	faywuH2	(Fay and Wu 2000)
F*	Fstar1	Fstar2	Fu and Li’s F* (Fu and Li 1993)
H1	H1_1	H1_2	(Garud et al. 2015)
H12	H12_1	H12_2	(Garud et al. 2015)
H123	H123_1	H123_2	(Garud et al. 2015)
H2/H1	H2.H1_1	H2.H1_2	(Garud et al. 2015)
Haplotype Diversity	Haplotype.Diversity1	Haplotype.Diversity_2	(Garud et al. 2015)
Kelly Zns	KellyZns1	KellyZns2	(Kelly 1997)
Maximum of mean pairwise distances	Max.MeanPwiseDist.1	Max.MeanPwiseDist.2	n/a
Maximum of nSL	Max.nsl.1	Max.nsl.2	(Ferrer-Admetlla et al 2014)
Maximum of ratio between observed and expected heterozigosity	Max.Obs.Exp.Het.1	Max.Obs.Exp.Het.2	n/a
Maximum of observed heterozigosity	Max.ObservedHet.1	Max.ObservedHet.2	n/a
Mean of EHH	Mean.EHH.1	Mean.EHH.2	(Voight et al. 2006)
Mean of mean pairwise distances	Mean.MeanPwiseDist.1	Mean.MeanPwiseDist.2	n/a
Mean of ratio between observed and expected heterozigosity	Mean.Obs.Exp.Het.1	Mean.Obs.Exp.Het.2	n/a
Mean of observed heterozigosity	Mean.ObservedHet.1	Mean.ObservedHet.2	n/a
Median of EHH	Median.EHH.1	Median.EHH.2	(Sabeti et al. 2002)
Median of iHS	Median.ihs.1	Median.ihs.2	(Voight et al. 2006)
Median of mean pairwise distances	Median.MeanPwiseDist.1	Median.MeanPwiseDist.	n/a
Median of nSL	Median.nsl.1	Median.nsl.2	(Ferrer-Admetlla et al 2014)
Median of ratio between observed and expected heterozigosity	Median.Obs.Exp.Het.1	Median.Obs.Exp.Het.2	n/a
Median of observed heterozigosity	Median.ObservedHet.1	Median.ObservedHet.2	n/a
Median of LD (r2)	Median.r2.1	Median.r2.	linkage disequilibrium r^2 (Hill 1968)
NCD1	NCD1_1	NCD1_2	(Bitarello et al. 2018)
Pi nucleotide diversity	pi1	pi2	nucleotide diversity (Nei 1979)
Raggedness Index	Rageddnes1	Rageddnes2	(Harpending 1994)
Tajima’s D	Tajimas.D1	Tajimas.D2	(Tajima 1993)
Theta nucleotide diversity	Watterson1	Watterson2	Watterson's estimator theta (Watterson1975)
Number Of Haplotypes	X..of.Hap1	X..of.Hap2	n/a
Number Of Singletons	X.ofSingletons1	X.ofSingletons2	n/a
Zeng’s E	ZengE1	ZengE2	(Zeng et al. 2006)

### Sheet: Table S4
Table S4. Parameters of the optimised CNN architecture. Layer notations: I=Input, C=Convolution, BN=Batch Normalization, P=Pooling, A=Activation(ReLU), D=Droupout, F=Flatten, FC=Fully-Connected(Dense), O=Output.
Hyper-Parameter	Value
Layers*	I, C1, BN1, A1, P1, C2, BN2, A2, P2, D2, C3, BN3, A3, D3, F, FC, A4, O
Units	32 (C1), 32 (C2), 32 (C3), 128 (FC)
Dropout	0.5 (D2, D3)
L2 weight decay	0.005
Pooling size	2x2 (applied at stride 2)
Kernel size	3x3 (applied at stride 1)
Optimizer	Adam
Learning rate	0.00005 (Test 1 & 2), 0.001 (Test 3)
Learning rate decay	0.00001
Inıtializer	Uniform
Padding	Same
